# Female genetic variation controlling timing of mating plug ejection in *Drosophila melanogaster*

**DOI:** 10.64898/2026.06.27.734984

**Authors:** Jolie A. Carlisle, Rachel M. J. Craig, Mikaela Matera-Vatnick, Bianca M. Villanueva, Adriana R. Andrus, Elissa J. Cosgrove, Dawn S. Chen, Andrew G. Clark, Mariana F. Wolfner

## Abstract

In multiply-mating species, male-female postcopulatory, prezygotic interactions can influence reproductive outcomes. In *Drosophila melanogaster*, females can bias sperm storage and usage and thereby influence paternity outcomes. One mechanism by which females may regulate paternity contributions from specific males is through modulation of mating plug ejection timing. The *D. melanogaster* mating plug is composed of seminal fluid proteins, and some female-derived proteins, that coagulate in the female reproductive tract during mating. The mating plug facilitates sperm storage; thus, timing of female mating plug ejection is associated with sperm storage and relative paternity contributions in cases of multiple mating. However, whether there is natural genetic variation among females that shapes mating plug ejection timing, and genes or phenomena that might mediate it are unknown. We examined mating plug ejection in females from 69 lines of the *Drosophila* Genetic Reference Panel and observed dramatic differences in median plug ejection timing ranging from less than 1 to over 6 hours. We used this variation to perform a genome-wide association study to identify gene candidates associated with this phenotype. Many gene candidates are expressed in the brain and/or function in neurodevelopment. The candidate pool was also enriched for genes expressed in the ovary and functioning in oogenesis, indicating a link between female reproductive physiology and mating plug ejection. Consistent with this interpretation, females without a germline delay mating plug ejection. Our results demonstrate that female mating plug ejection is a physiologically integrated reproductive trait with a genetic basis that can be shaped by selection.

**Article Summary:** The *D. melanogaster* mating plug is composed of seminal fluid proteins and some female-derived proteins that coagulate in the female reproductive tract during mating. The mating plug facilitates sperm storage; thus, timing of female mating plug ejection is associated with sperm storage and relative paternity contributions in cases of multiple mating. Using the DGRP, we observed heritable genetic variation in female timing of mating plug ejection and through a GWAS find associated gene candidates. Gene candidates are enriched for neurodevelopment function and oogenesis function. We experimentally validate the connection between female mating plug ejection and the ovary.
