## Supplementary Dataset 2 for "Female genetic variation controlling timing of mating plug ejection in *Drosophila melanogaster*": Supplementary Dataset 2.xlsx

### Sheet: Sheet1
line	date	researcher	expt	N	max.femaleID	obs.ct	Date	frac.mated	eject.ct	frac.ejected	experiment.order	label	surv.fit.med	orig.pheno	raw.med	chk1	line.num	In.2L.t	In.2R.NS	In.3R.K	In.3R.Mo	wolbachia	time	line.ID	MPE
line_517	2019-09-03	1	517_9/3/19	50	50	35	2019-09-03	0.7	35	1	first	517	1.97825	124	1.93333	NA	517	0	0	0	0	0	-1.71042	line_517	0.682214
line_820	2019-09-07	1	820_9/7/19	40	40	20	2019-09-07	0.5	19	0.95	first	820	1.937	133	1.96667	NA	820	0	0	0	2	1	-1.69901	line_820	0.661142
line_357	2019-09-14	1	357_9/14/19	15	15	11	2019-09-14	0.73	11	1	first	357_1	1.98239	80	2.05	NA	357	0	0	0	0	0	-1.67906	line_357	0.684302
line_358	2019-10-07	1	358_10/7/19	50	50	44	2019-10-07	0.88	37	0.84	first	358	3.14091	194	3.23333	0.7	358	2	0	0	2	0	-1.6135	line_358	1.14451
line_380	2019-10-07	1	380_10/7/19	50	49	32	2019-10-07	0.64	30	0.94	first	380	3.84115	228	3.85	NA	380	0	0	0	0	1	-1.6135	line_380	1.34577
line_357	2019-10-11	1	357_10/11/19	51	51	31	2019-10-11	0.61	24	0.77	second	357_2	1.55249	80	1.31667	0.5	357	0	0	0	0	0	-1.6021	line_357	0.439857
line_307	2019-10-19	1	307_10/19/19	33	33	17	2019-10-19	0.52	14	0.82	first	307_1	1.45809	82	1.26667	0.6	307	0	0	0	0	0	-1.57929	line_307	0.37713
line_375	2019-10-19	1	375_10/19/19	24	24	23	2019-10-19	0.96	23	1	first	375	2.56565	177	2.66667	NA	375	0	0	0	0	0	-1.57929	line_375	0.942213
line_307	2019-10-25	1	307_10/25/19	15	12	4	2019-10-25	0.27	4	1	second	307_2	0.811698	82	0.791667	NA	307	0	0	0	0	0	-1.56219	line_307	-0.208627
line_559	2019-10-25	1	559_10/25/19	50	50	30	2019-10-25	0.6	26	0.87	first	559	1.5091	80	1.33333	0.9	559	0	0	1	1	0	-1.56219	line_559	0.411514
line_627	2019-11-05	1	627_11/5/19	50	48	34	2019-11-05	0.68	31	0.91	first	627	2.13629	140	2.125	3e-11	627	2	0	0	0	0	-1.53083	line_627	0.759071
line_908	2019-11-08	1	908_11/8/19	50	50	31	2019-11-08	0.62	30	0.97	first	908	2.3078	147	2.41667	NA	908	0	0	0	2	0	-1.52228	line_908	0.836295
line_882	2019-11-23	1	882_11/23/19	50	46	28	2019-11-23	0.56	28	1	first	882	2.07925	135	2.25	NA	882	0	0	0	0	1	-1.47952	line_882	0.732006
line_730	2019-12-06	1	730_12/6/19	43	43	28	2019-12-06	0.65	27	0.96	first	730	1.76386	104	1.74167	NA	730	0	0	0	0	1	-1.44247	line_730	0.567506
line_57	2020-02-19	1	57_2/19/20	43	43	23	2020-02-19	0.53	22	0.96	first	57	2.2109	125	2.08333	NA	57	0	0	0	0	0	-1.22868	line_57	0.793402
line_101	2020-02-26	1	101_2/26/20	49	50	42	2020-02-26	0.86	33	0.79	first	101	3.40571	185	3.15833	0.4	101	1	0	0	0	0	-1.20872	line_101	1.22545
line_208	2020-03-04	1	208_3/4/20	50	50	46	2020-03-04	0.92	37	0.8	first	208	1.80077	111	1.8	0.03	208	0	0	0	0	0	-1.18877	line_208	0.588216
line_338	2020-03-12	1	338_3/12/20	50	50	44	2020-03-12	0.88	33	0.75	first	338	3.67597	167	3.675	0.06	338	1	1	0	0	1	-1.16597	line_338	1.30182
line_93	2020-09-14	1	93_9/14/20	65	62	25	2020-09-14	0.38	25	1	first	93	4.09114	239	3.98333	NA	93	2	0	0	0	0	-0.635769	line_93	1.40882
line_227	2020-09-14	1	227_9/14/20	50	50	31	2020-09-14	0.62	28	0.9	first	227	3.38926	196	3.16667	0.3	227	0	0	0	0	1	-0.635769	line_227	1.22061
line_83	2020-09-24	1	83_9/24/20	54	54	23	2020-09-24	0.43	23	1	first	83	2.83852	165	2.75	NA	83	0	0	0	0	0	-0.607264	line_83	1.04328
line_859	2020-09-30	1	859_9/30/20	50	50	29	2020-09-30	0.58	29	1	first	859	3.60775	226	3.75	NA	859	0	0	0	0	1	-0.590161	line_859	1.28308
line_21	2020-10-03	1	21_10/3/20	22	21	14	2020-10-03	0.64	14	1	first	21	2.98447	182	3.03333	NA	21	0	0	0	0	1	-0.58161	line_21	1.09342
line_861	2020-10-03	1	861_10/3/20	70	70	30	2020-10-03	0.43	30	1	first	861	2.86394	181	3.06667	NA	861	0	0	0	2	1	-0.58161	line_861	1.0522
line_892	2020-10-07	1	892_10/7/20	43	42	36	2020-10-07	0.84	36	1	first	892	2.07112	129	2.15	NA	892	0	0	0	0	1	-0.570207	line_892	0.728092
line_913	2020-10-09	1	913_10/9/20	55	55	40	2020-10-09	0.73	33	0.82	first	913	3.10361	200	3.35	0.5	913	0	0	1	0	1	-0.564506	line_913	1.13257
line_894	2020-10-12	1	894_10/12/20	55	53	20	2020-10-12	0.36	20	1	first	894	1.68978	111	1.89167	NA	894	1	0	0	0	0	-0.555955	line_894	0.524598
line_808	2020-10-16	1	808_10/16/20	50	49	40	2020-10-16	0.8	38	0.95	first	808	2.78765	174	3.04167	NA	808	0	0	0	0	0	-0.544553	line_808	1.0252
line_879	2020-10-21	1	879_10/21/20	65	59	21	2020-10-21	0.32	21	1	first	879	1.64049	107	1.78333	NA	879	0	0	0	0	1	-0.5303	line_879	0.494998
line_306	2020-10-23	1	306_10/23/20	51	51	30	2020-10-23	0.59	30	1	first	306	2.00541	126	2.14167	NA	306	0	0	0	0	1	-0.524599	line_306	0.695846
line_239	2020-10-28	1	239_10/28/20	50	46	20	2020-10-28	0.4	20	1	first	239	2.14927	130	2.2	NA	239	0	0	0	0	0	-0.510346	line_239	0.765126
line_783	2020-10-30	1	783_10/30/20	50	50	34	2020-10-30	0.68	32	0.94	first	783	2.00476	125	2.09167	NA	783	0	0	0	0	1	-0.504645	line_783	0.695526
line_195	2021-03-07	2	195_3/7/21	50	50	29	2021-03-07	0.58	29	1	first	195	3.04825	196	3.26667	NA	195	0	0	0	0	0	-0.139779	line_195	1.11457
line_382	2021-03-21	2	382_3/21/21	50	49	28	2021-03-21	0.56	28	1	first	382	3.01697	202	3.4	NA	382	0	0	0	0	1	-0.0998713	line_382	1.10425
line_340	2021-03-28	2	340_3/28/21	50	49	40	2021-03-28	0.8	40	1	first	340	2.35621	138	2.3	NA	340	0	0	0	0	1	-0.0799176	line_340	0.857053
line_320	2021-04-04	2	320_4/4/21	50	50	34	2021-04-04	0.68	33	0.97	first	320	1.89706	122	2.05833	NA	320	0	0	0	0	1	-0.059964	line_320	0.640304
line_28	2021-04-11	2	28_4/11/21	44	43	38	2021-04-11	0.86	33	0.87	first	28	2.57911	150	2.68333	0.4	28	0	2	0	0	0	-0.0400103	line_28	0.947443
line_31	2021-04-18	2	31_4/18/21	49	49	30	2021-04-18	0.61	27	0.9	first	31	2.19686	154	2.54167	0.0008	31	0	0	1	0	0	-0.0200567	line_31	0.78703
line_142	2021-04-25	2	142_4/25/21	50	50	38	2021-04-25	0.76	34	0.89	first	142	4.47727	233	5.175	0.3	142	0	0	0	0	1	-0.000103031	line_142	1.49901
line_371	2021-05-02	2	371_5/2/21	40	39	33	2021-05-02	0.82	32	0.97	first	371	2.49192	159	2.68333	NA	371	0	0	0	0	0	0.0198506	line_371	0.913053
line_315	2021-05-09	2	315_5/9/21	50	50	33	2021-05-09	0.66	33	1	first	315	0.942291	58	0.966667	NA	315	0	0	0	0	0	0.0398043	line_315	-0.0594411
line_354	2021-05-16	2	354_5/16/21	50	50	36	2021-05-16	0.72	34	0.94	first	354	1.75581	108	1.90833	NA	354	0	0	0	0	0	0.0597579	line_354	0.562932
line_738	2021-06-27	3	738_6/27/21	34	13	6	2021-06-27	0.18	6	1	first	738_1	1.78398	104	1.75	NA	738	0	0	0	1	1	0.17948	line_738	0.57885
line_589	2021-07-05	3	589_7/5/21	25	25	19	2021-07-05	0.76	15	0.79	first	589	4.42223	283	4.55	0.7	589	0	0	0	0	1	0.202284	line_589	1.48664
line_502	2021-07-13	3	502_7/13/21	30	27	15	2021-07-13	0.5	12	0.8	first	502	4.14492	208	3.68333	0.8	502	1	0	0	0	0	0.225088	line_502	1.42188
line_707	2021-07-20	3	707_7/20/21	28	28	20	2021-07-20	0.71	15	0.75	first	707	5.04131	301	5.20833	0.06	707	0	0	0	2	1	0.245042	line_707	1.61766
line_732	2021-08-03	3	732_8/3/21	10	10	7	2021-08-03	0.7	5	0.71	first	732_1	1.28659	81	1.2	NA	732	0	0	1	0	0	0.284949	line_732	0.251993
line_303	2021-09-12	2	303_9/12/21	50	50	42	2021-09-12	0.84	30	0.71	first	303	4.67208	270	4.44167	0.8	303	1	1	0	0	0	0.39897	line_303	1.5416
line_732	2021-09-19	2	732_9/19/21	50	49	34	2021-09-19	0.68	30	0.88	second	732_2	1.49422	81	1.36667	0.6	732	0	0	1	0	0	0.418924	line_732	0.401604
line_852	2021-09-26	2	852_9/26/21	10	10	10	2021-09-26	1	7	0.7	first	852_1	3.08996	242	2.71667	1	852	0	2	0	0	1	0.438877	line_852	1.12816
line_301	2021-10-03	2	301_10/3/21	47	47	36	2021-10-03	0.77	35	0.97	first	301	1.62035	95	1.60833	NA	301	1	0	0	0	0	0.458831	line_301	0.48264
line_304	2021-10-10	2	304_10/10/21	50	50	46	2021-10-10	0.92	31	0.67	first	304	3.35704	170	2.95833	0.7	304	0	2	0	0	1	0.478785	line_304	1.21106
line_437	2021-10-17	3	437_10/17/21	28	28	28	2021-10-17	1	15	0.54	first	437	6.67913	NA	6.825	0.6	437	0	0	0	2	0	0.498738	line_437	1.89899
line_852	2021-10-24	2	852_10/24/21	50	50	34	2021-10-24	0.68	22	0.65	second	852_2	4.30081	242	4.29167	0.3	852	0	2	0	0	1	0.518692	line_852	1.4588
line_712	2021-10-31	2	712_10/31/21	50	49	37	2021-10-31	0.74	31	0.84	first	712	2.43201	136	2.26667	0.5	712	0	0	0	2	1	0.538646	line_712	0.888717
line_360	2021-11-14	2	360_11/14/21	50	50	39	2021-11-14	0.78	33	0.85	first	360	3.88781	227	3.78333	0.003	360	0	0	0	0	1	0.578553	line_360	1.35785
line_774	2021-11-21	2	774_11/21/21	50	50	46	2021-11-21	0.92	30	0.65	first	774	6.0471	377	6.33333	0.1	774	0	0	0	0	0	0.598507	line_774	1.79958
line_391	2021-12-05	2	391_12/5/21	50	50	42	2021-12-05	0.84	35	0.83	first	391	2.84598	125	2.325	0.01	391	0	0	0	0	0	0.638414	line_391	1.04591
line_362	2022-02-03	3	362_2/3/22	50	50	43	2022-02-03	0.86	35	0.81	first	362	3.33501	NA	3.11667	0.6	362	0	0	0	0	1	0.809445	line_362	1.20448
line_355	2022-06-28	5	355_6/28/22	30	30	22	2022-06-28	0.73	19	0.86	first	355	3.80762	209	3.51667	0.3	355	0	0	0	0	1	1.22277	line_355	1.337
line_714	2022-06-28	5	714_6/28/22	30	30	11	2022-06-28	0.37	11	1	second	714_2	1.07022	91	0.983333	NA	714	0	0	0	2	0	1.22277	line_714	0.0678669
line_595	2022-07-02	5	595_7/2/22	20	20	18	2022-07-02	0.9	18	1	first	595	3.20443	202	2.925	NA	595	1	0	0	0	1	1.23417	line_595	1.16453
line_439	2022-07-05	5	439_7/5/22	37	34	22	2022-07-05	0.59	19	0.86	first	439_1	3.62203	199	3.5	0.1	439	0	0	0	0	0	1.24272	line_439	1.28703
line_555	2022-07-08	5	555_7/8/22	22	22	19	2022-07-08	0.86	16	0.84	first	555	3.27511	205	3.63333	0.8	555	0	0	0	2	1	1.25128	line_555	1.18635
line_513	2022-07-14	5	513_7/14/22	38	38	28	2022-07-14	0.74	25	0.89	first	513	3.35373	173	2.96667	0.05	513	0	0	0	0	1	1.26838	line_513	1.21007
line_439	2022-07-17	5	439_7/17/22	40	40	32	2022-07-17	0.8	22	0.69	second	439_2	4.86972	199	4.43333	0.02	439	0	0	0	0	0	1.27693	line_439	1.58304
line_821	2022-07-20	5	821_7/20/22	40	40	29	2022-07-20	0.72	21	0.72	first	821	2.58022	95	2.03333	0.01	821	0	1	0	0	1	1.28548	line_821	0.947874
line_324	2022-07-23	5	324_7/23/22	29	29	28	2022-07-23	0.97	13	0.46	first	324	6.71933	231	5.4	0.07	324	0	0	0	2	0	1.29403	line_324	1.90499
line_900	2022-07-26	5	900_7/26/22	18	16	11	2022-07-26	0.61	11	1	first	900	1.24594	74	1.23333	NA	900	0	0	0	0	0	1.30259	line_900	0.219887
line_399	2022-07-29	5	399_7/29/22	40	40	33	2022-07-29	0.82	24	0.73	second	399_2	2.97784	113	2.33333	0.0001	399	0	0	0	0	0	1.31114	line_399	1.0912
line_365	2022-08-01	5	365_8/1/22	28	26	16	2022-08-01	0.57	16	1	second	365_2	1.86466	160	1.95833	NA	365	0	0	0	0	1	1.31969	line_365	0.623077
line_228	2022-08-04	5	228_8/4/22	20	20	15	2022-08-04	0.75	15	1	first	228	1.58346	80	1.33333	NA	228	0	0	0	0	0	1.32824	line_228	0.459612
line_738	2022-08-07	5	738_8/7/22	34	34	29	2022-08-07	0.85	23	0.79	second	738_2	2.09008	104	1.58333	0.009	738	0	0	0	1	1	1.33679	line_738	0.737204
line_136	2022-08-10	5	136_8/10/22	22	22	12	2022-08-10	0.55	11	0.92	first	136	3.20166	197	3.275	NA	136	0	0	1	0	1	1.34534	line_136	1.16367
