## Supplementary Dataset 3 for "Female genetic variation controlling timing of mating plug ejection in *Drosophila melanogaster*": Supplementary Dataset 3.xlsx

### Sheet: Sheet1
SNP	no.Mar22	fb.id	symbol	class	distance.from.gene
2R_17439982_SNP	3.10928e-07	FBgn0003731	Egfr	INTRON	0
3L_5369836_SNP	6.09472e-07	NA	NA	NA	NA
3L_10846322_SNP	6.40319e-07	NA	NA	NA	NA
2R_5693208_SNP	7.57895e-07	FBgn0027589	CG1688	INTRON	0
2L_13669209_SNP	8.34723e-07	FBgn0028527	CG18507	SYNONYMOUS_CODING	0
X_16630124_SNP	1.66969e-06	FBgn0027528	CG9634	INTRON	0
X_16630159_SNP	1.87891e-06	FBgn0027528	CG9634	INTRON	0
2L_1557910_INS	1.94643e-06	FBgn0261509	haf	INTRON	0
3R_6992655_SNP	1.95287e-06	FBgn0040255	Ugt86De	NON_SYNONYMOUS_CODING	0
3R_6992666_SNP	1.95287e-06	FBgn0040255	Ugt86De	SYNONYMOUS_CODING	0
2L_19642047_SNP	2.31859e-06	FBgn0000464	Lar	INTRON	0
3L_19515771_SNP	2.39795e-06	FBgn0036880	Cpr76Bc	INTRON	0
X_12283844_SNP	2.66732e-06	NA	NA	NA	NA
2R_12060186_SNP	2.75154e-06	FBgn0034085	Ptp52F	SYNONYMOUS_CODING	0
3L_10639012_SNP	2.82906e-06	FBgn0052066	CG32066	INTRON	0
2R_16447824_SNP	3.19628e-06	FBgn0034521	Mgat1	INTRON	0
2R_16447826_SNP	3.19628e-06	FBgn0034521	Mgat1	INTRON	0
3L_4480003_SNP	3.55814e-06	FBgn0035551	CG7465	UPSTREAM	280
3L_12328504_SNP	3.58534e-06	FBgn0052105	CG32105	SYNONYMOUS_CODING	0
3R_5683836_SNP	3.69463e-06	FBgn0037766	Teh1	INTRON	0
2L_1491813_SNP	4.12201e-06	FBgn0051928	CG31928	UPSTREAM	482
3L_9526581_SNP	4.61952e-06	NA	NA	NA	NA
3R_12528131_SNP	4.78476e-06	FBgn0003944	Ubx	INTRON	0
2L_8799483_SNP	5.1165e-06	NA	NA	NA	NA
3L_13083226_DEL	5.23782e-06	FBgn0036346	CG11251	UPSTREAM	158
2R_1365028_SNP	5.88169e-06	FBgn0050440	CG30440	INTRON	0
3L_13083254_SNP	6.08161e-06	FBgn0036346	CG11251	UPSTREAM	185
2L_20029500_SNP	6.61127e-06	FBgn0032840	sNPF	INTRON	0
3R_15392243_SNP	6.63589e-06	FBgn0260003	Dys	INTRON	0
2L_3601165_SNP	6.66395e-06	NA	NA	NA	NA
X_11507340_SNP	6.78143e-06	FBgn0030321	CG1703	INTRON	0
3L_19512864_SNP	6.89157e-06	FBgn0036879	Cpr76Bb	NON_SYNONYMOUS_CODING	0
2R_14886443_SNP	6.99654e-06	FBgn0265356	tn	INTRON	0
X_2998392_SNP	7.7239e-06	FBgn0028369	kirre	INTRON	0
3R_13754519_SNP	7.75928e-06	FBgn0263995	cpo	INTRON	0
3L_14516677_SNP	7.84114e-06	FBgn0087007	bbg	INTRON	0
3R_13754516_SNP	8.05353e-06	FBgn0263995	cpo	INTRON	0
2R_16801854_SNP	9.03455e-06	NA	NA	NA	NA
2R_6810365_SNP	9.49154e-06	NA	NA	NA	NA
X_5033708_SNP	9.73475e-06	FBgn0266098	rg	INTRON	0
2R_5418787_SNP	9.74139e-06	FBgn0259246	brp	INTRON	0
2R_12342554_SNP	9.78898e-06	NA	NA	NA	NA
2L_6534815_SNP	9.93001e-06	FBgn0000320	eya	INTRON	0
