## Supplementary Dataset 5 for "Female genetic variation controlling timing of mating plug ejection in *Drosophila melanogaster*": Supplementary Dataset 5 - Female No Germline Mating Plug Ejection.xlsx

### Sheet: Data Fig 3A
Replicate	Treatment	Value
1	Control	54
1	Control	62
1	Control	63
1	Control	63
1	Control	98
1	Control	98
1	Control	106
1	Control	107
1	Control	110
1	Control	111
1	Control	113
1	Control	123
1	Control	126
1	Control	131
1	Control	131
1	Control	135
1	Control	138
1	Control	153
1	Control	153
1	Control	166
1	Control	171
1	Control	171
1	Control	173
1	Control	176
1	Control	176
1	Control	188
1	Control	196
1	Control	196
1	Control	201
1	Control	203
1	Control	203
1	Control	217
1	Control	226
1	Control	227
1	DOT	89
1	DOT	149
1	DOT	158
1	DOT	160
1	DOT	203
1	DOT	204
1	DOT	209
1	DOT	211
1	DOT	232
1	DOT	233
1	DOT	284
2	DOT	129
2	Control	21
2	Control	43
2	Control	72
2	Control	79
2	Control	94
2	Control	123
2	Control	123
2	Control	124
2	Control	128
2	Control	132
2	Control	138
2	Control	138
2	Control	144
2	Control	144
2	Control	158
2	Control	164
2	Control	167
2	Control	171
2	Control	178
2	Control	274
2	DOT	19
2	DOT	110
2	DOT	128
2	DOT	146
2	DOT	173
2	DOT	186
2	DOT	198
2	DOT	203
2	DOT	225
2	DOT	237
2	DOT	242
2	DOT	276
3	Control	59
3	Control	67
3	Control	75
3	Control	75
3	Control	76
3	Control	76
3	Control	80
3	Control	81
3	Control	83
3	Control	84
3	Control	87
3	Control	91
3	Control	92
3	Control	92
3	Control	93
3	Control	93
3	Control	95
3	Control	96
3	Control	97
3	Control	99
3	Control	100
3	Control	101
3	Control	102
3	Control	104
3	Control	104
3	Control	104
3	Control	108
3	Control	108
3	Control	109
3	Control	110
3	Control	111
3	Control	114
3	Control	115
3	Control	120
3	DOT	167
3	DOT	167
3	DOT	173
3	DOT	197
3	DOT	200
3	DOT	215
3	DOT	216
3	DOT	216
3	DOT	219
3	DOT	223
3	DOT	231
3	DOT	232
3	DOT	238
3	DOT	247
3	DOT	253
3	DOT	279
3	DOT	283
3	DOT	285
3	DOT	286

### Sheet: Data Fig 3B
		Replicate 1
			Ejected	Not Ejected	Total	Proportion No eject
		Control	34	13	47	0.276596
		DOT	12	20	32	0.625
		Replicate 2
			Ejected	Not Ejected	Total	Proportion No eject
		Control	21	5	25	0.2
		DOT	13	17	30	0.566667
		Replicate 3
			Ejected	Not Ejected	Total	Proportion No eject
		Control	34	2	36	0.0555556
		DOT	19	10	29	0.344828

### Sheet: Replicate 1
Identity	femaleID	intro	start	end	eject	Eliminated	Reason for Elimination	Eject?	Eject - End	Hours	Minutes	Total MPE
control	8	09:06:00	10:07:00	10:24:00		N		N	NA	NA	NA	NA
control	13	09:06:00	09:28:00	09:44:00		N		N	NA	NA	NA	NA
control	21	09:08:00	09:39:00	09:52:00		N		N	NA	NA	NA	NA				Ejected	Not Ejected	Total	Proportion No eject
control	27	09:09:00	09:33:00	09:52:00		N		N	NA	NA	NA	NA			Control	34	13	47	0.276596
control	31	09:10:00	09:33:00	09:52:00		N		N	NA	NA	NA	NA			DOT	12	20	32	0.625
control	34	09:10:00	09:33:00	09:52:00		N		N	NA	NA	NA	NA
control	35	09:11:00	09:39:00	10:07:00		N		N	NA	NA	NA	NA
control	49	09:13:00	09:39:00	09:59:00		N		N	NA	NA	NA	NA
control	56	09:15:00	09:39:00	09:59:00		N		N	NA	NA	NA	NA
control	59	09:16:00		10:07:00		N		N	NA	NA	NA	NA
control	70	09:18:00	11:54:00	12:14:00		N		N	NA	NA	NA	NA
control	72	09:19:00	09:52:00	10:07:00		N		N	NA	NA	NA	NA
control	87	09:25:00	10:14:00	10:29:00		N		N	NA	NA	NA	NA
control	2	09:05:00	09:39:00	09:59:00	13:15:00	N			03:16:00	3	16	196
control	3	09:05:00	09:28:00	09:52:00	12:25:00	N			02:33:00	2	33	153
control	4	09:05:00	09:39:00	09:59:00	12:10:00	N			02:11:00	2	11	131
control	6	09:05:00	09:42:00	09:58:00	13:45:00	N			03:47:00	3	47	227
control	9	09:06:00	10:29:00	10:51:00	11:45:00	N			00:54:00	0	54	54
control	15	09:07:00	12:14:00	12:25:00	14:12:00	N			01:47:00	1	47	107
control	17	09:07:00	09:23:00	09:39:00	11:45:00	N			02:06:00	2	6	126
control	24	09:08:00	09:28:00	09:52:00	13:15:00	N			03:23:00	3	23	203
control	26	09:08:00	09:39:00	10:07:00	11:45:00	N			01:38:00	1	38	98
control	29	09:09:00	10:29:00	10:43:00	11:45:00	N			01:02:00	1	2	62
control	30	09:09:00	10:13:00	10:29:00	13:15:00	N			02:46:00	2	46	166
control	39	09:11:00	09:52:00	10:07:00	11:45:00	N			01:38:00	1	38	98
control	41	09:12:00	09:33:00	09:52:00	13:15:00	N			03:23:00	3	23	203
control	42	09:12:00	10:07:00	10:24:00	13:15:00	N			02:51:00	2	51	171
control	45	09:12:00	09:39:00	09:52:00	11:45:00	N			01:53:00	1	53	113
control	46	09:12:00	09:33:00	09:52:00	12:25:00	N			02:33:00	2	33	153
control	48	09:13:00	09:39:00	09:59:00	13:45:00	N			03:46:00	3	46	226
control	52	09:14:00	10:07:00	10:24:00	12:39:00	N			02:15:00	2	15	135
control	54	09:14:00	09:39:00	09:59:00	13:15:00	N			03:16:00	3	16	196
control	55	09:15:00	09:43:00	09:59:00	12:10:00	N			02:11:00	2	11	131
control	60	09:17:00	09:59:00	10:19:00	12:10:00	N			01:51:00	1	51	111
control	62	09:17:00	09:39:00	10:07:00	11:10:00	N			01:03:00	1	3	63
control	66	09:17:00	09:39:00	10:07:00	11:10:00	N			01:03:00	1	3	63
control	68	09:18:00	11:12:00	11:28:00	14:21:00	N			02:53:00	2	53	173
control	71	09:19:00	10:14:00	10:24:00	13:45:00	N			03:21:00	3	21	201
control	76	09:20:00	09:43:00	09:59:00	11:49:00	N			01:50:00	1	50	110
control	79	09:20:00	10:14:00	10:24:00	13:15:00	N			02:51:00	2	51	171
control	82	09:21:00	09:52:00	10:07:00	12:10:00	N			02:03:00	2	3	123
control	90	09:25:00	09:59:00	10:19:00	13:15:00	N			02:56:00	2	56	176
control	93	09:26:00	10:38:00	11:08:00	14:45:00	N			03:37:00	3	37	217
control	94	09:26:00	09:59:00	10:19:00	13:15:00	N			02:56:00	2	56	176
control	97	09:27:00	09:59:00	10:24:00	12:10:00	N			01:46:00	1	46	106
control	98	09:27:00	09:33:00	10:07:00	12:25:00	N			02:18:00	2	18	138
control	100	09:28:00	09:39:00	10:07:00	13:15:00	N			03:08:00	3	8	188
control	18	09:07:00				Y	No mating
control	38	09:11:00				Y	No mating
control	78	09:20:00				Y	No mating
control	85	09:25:00				Y	No mating
dot	1	09:13:00	11:10:00	11:43:00		N		N	NA	NA	NA	NA
dot	11	09:13:00	11:10:00	11:27:00		N		N	NA	NA	NA	NA
dot	12	09:13:00	11:10:00	11:25:00		N		N	NA	NA	NA	NA
dot	16	09:13:00	10:28:00	10:55:00		N		N	NA	NA	NA	NA
dot	22	09:13:00	10:08:00	10:24:00		N		N	NA	NA	NA	NA
dot	23	09:13:00		10:36:00		N		N	NA	NA	NA	NA
dot	32	09:13:00	09:48:00	10:07:00		N		N	NA	NA	NA	NA
dot	33	09:13:00	12:14:00	12:28:00		N		N	NA	NA	NA	NA
dot	36	09:17:00	10:37:00	10:59:00		N		N	NA	NA	NA	NA
dot	37	09:17:00	09:59:00	10:23:00		N		N	NA	NA	NA	NA
dot	47	09:17:00	10:38:00	10:52:00		N		N	NA	NA	NA	NA
dot	58	09:22:00	11:12:00	11:16:00		N		N	NA	NA	NA	NA
dot	64	09:22:00	10:20:00	10:46:00		N		N	NA	NA	NA	NA
dot	65	09:22:00	10:20:00	10:37:00		N		N	NA	NA	NA	NA
dot	73	09:22:00	10:04:00	10:24:00		N		N	NA	NA	NA	NA
dot	74	09:22:00	12:14:00	12:25:00		N		N	NA	NA	NA	NA
dot	75	09:22:00	10:38:00	10:50:00		N		N	NA	NA	NA	NA
dot	81	09:22:00	12:14:00	12:28:00		N		N	NA	NA	NA	NA
dot	89	09:25:00	12:14:00	12:25:00		N		N	NA	NA	NA	NA
dot	96	09:25:00	11:10:00	11:26:00		N		N	NA	NA	NA	NA
dot	5	09:13:00	10:20:00	10:37:00	13:15:00	N			02:38:00	2	38	158
dot	7	09:13:00	11:12:00	11:16:00	13:56:00	N			02:40:00	2	40	160
dot	19	09:13:00	09:36:00	09:52:00	13:15:00	N			03:23:00	3	23	203
dot	20	09:13:00	10:28:00	10:56:00	12:25:00	N			01:29:00	1	29	89
dot	43	09:17:00	10:26:00	10:46:00	13:15:00	N			02:29:00	2	29	149
dot	51	09:17:00	10:29:00	10:43:00	14:12:00	N			03:29:00	3	29	209
dot	61	09:22:00	09:55:00	10:20:00	14:12:00	N			03:52:00	3	52	232
dot	63	09:22:00	11:25:00	11:43:00	15:07:00	N			03:24:00	3	24	204
dot	69	09:22:00	10:46:00	11:02:00	13:15:00	N			02:13:00	2	13	133
dot	88	09:25:00	10:38:00	10:52:00	15:36:00	N			04:44:00	4	44	284
dot	91	09:25:00	09:36:00	09:52:00	13:45:00	N			03:53:00	3	53	233
dot	99	09:25:00	10:38:00	10:50:00	14:21:00	N			03:31:00	3	31	211
dot	10	09:13:00	11:10:00			Y	No end of mating time
dot	14	09:13:00				Y	No mating
dot	25	09:13:00				Y	No mating
dot	28	09:13:00				Y	No mating
dot	40	09:17:00				Y	No mating
dot	44	09:17:00	12:14:00			Y	No end of mating time
dot	50	09:17:00				Y	No mating
dot	53	09:17:00				Y	No mating
dot	57	09:22:00				Y	No mating
dot	67	09:22:00				Y	No mating
dot	77	09:22:00				Y	No mating
dot	80	09:22:00				Y	No mating
dot	83	09:22:00				Y	No mating
dot	84	09:25:00				Y	No mating
dot	86	09:25:00				Y	No mating
dot	92	09:25:00				Y	No mating
dot	95	09:25:00				Y	No mating

### Sheet: Replicate 2
identity	vial	intro	start	stop	ejection	Eliminated	Reason for Elimination	Eject?	Eject - End	Hours	Minutes	Total MPE
control	6	08:57:00	09:22:00	09:50:00		N	NA	N
control	15	08:57:00	09:05:00	09:27:00		N	NA	N
control	45	09:08:00	09:48:00	10:19:00		N	NA	N								Ejected	Not Ejected	Total	Proportion No eject
control	75	09:07:00	11:10:00	11:28:00		N	NA	N							Control	21	5	25	0.2
control	78	09:07:00	10:52:00	11:10:00		N	NA	N							DOT	13	17	30	0.566667
control	2	08:57:00	09:16:00	09:35:00	11:09:00	N	NA	Y	01:34:00	1	34	94
control	4	08:57:00	10:47:00	11:10:00	13:34:00	N	NA	Y	02:24:00	2	24	144
control	10	08:57:00	11:52:00	12:20:00	12:41:00	N	NA	Y	00:21:00	0	21	21
control	11	08:57:00	10:33:00	11:01:00	13:52:00	N	NA	Y	02:51:00	2	51	171
control	19	09:00:00	09:29:00	09:50:00	11:09:00	N	NA	Y	01:19:00	1	19	79
control	22	09:02:00	11:22:00	11:40:00	14:04:00	N	NA	Y	02:24:00	2	24	144
control	28	09:02:00	10:55:00	11:26:00	13:34:00	N	NA	Y	02:08:00	2	8	128
control	29	09:02:00	09:18:00	09:43:00	12:41:00	N	NA	Y	02:58:00	2	58	178
control	34	09:05:00	10:26:00	10:50:00	13:34:00	N	NA	Y	02:44:00	2	44	164
control	38	09:05:00	10:21:00	10:47:00	13:34:00	N	NA	Y	02:47:00	2	47	167
control	41	09:08:00	09:21:00	09:48:00	11:52:00	N	NA	Y	02:04:00	2	4	124
control	46	09:08:00	11:01:00	11:31:00	13:34:00	N	NA	Y	02:03:00	2	3	123
control	48	09:08:00	09:18:00	09:43:00	10:26:00	N	NA	Y	00:43:00	0	43	43
control	53	08:57:00	11:10:00	11:40:00	13:52:00	N	NA	Y	02:12:00	2	12	132
control	56	08:57:00	10:50:00	11:11:00	15:45:00	N	NA	Y	04:34:00	4	34	274
control	65	09:01:00	10:04:00	10:23:00	12:41:00	N	NA	Y	02:18:00	2	18	138
control	66	09:01:00	10:29:00	10:55:00	12:58:00	N	NA	Y	02:03:00	2	3	123
control	68	09:04:00	09:14:00	09:36:00	10:48:00	N	NA	Y	01:12:00	1	12	72
control	69	09:04:00	10:04:00	10:23:00	12:41:00	N	NA	Y	02:18:00	2	18	138
control	73	09:07:00	09:36:00	10:03:00	12:41:00	N	NA	Y	02:38:00	2	38	158
DOT	1	08:57:00	09:16:00	09:33:00		N	NA	N
DOT	5	08:57:00	09:22:00	09:45:00		N	NA	N
DOT	13	08:57:00	10:26:00	10:55:00		N	NA	N
DOT	25	09:02:00	11:57:00	12:27:00		N	NA	N
DOT	27	09:02:00	09:18:00	09:36:00		N	NA	N
DOT	30	09:05:00	10:15:00	10:39:00		N	NA	N
DOT	40	09:05:00	10:22:00	10:47:00		N	NA	N
DOT	54	08:57:00	09:49:00	10:08:00		N	NA	N
DOT	57	08:57:00	10:16:00	10:34:00		N	NA	N
DOT	63	09:01:00	10:26:00	10:51:00		N	NA	N
DOT	64	09:01:00	10:29:00	10:51:00		N	NA	N
DOT	67	09:04:00	09:14:00	09:32:00		N	NA	N
DOT	79	09:07:00	10:05:00	10:27:00		N	NA	N
DOT	89	09:10:00	10:04:00	10:27:00		N	NA	N
DOT	95	09:10:00	10:16:00	10:44:00		N	NA	N
DOT	96	09:11:00	10:21:00	10:44:00		N	NA	N
DOT	100	09:11:00	10:04:00	10:32:00		N	NA	N
DOT	3	08:57:00	09:16:00	09:35:00	14:11:00	N	NA	Y	04:36:00	4	36	276
DOT	7	08:57:00	09:18:00	09:43:00	13:45:00	N	NA	Y	04:02:00	4	2	242
DOT	9	08:57:00	09:26:00	09:48:00	13:45:00	N	NA	Y	03:57:00	3	57	237
DOT	23	09:02:00	10:55:00	11:10:00	13:18:00	N	NA	Y	02:08:00	2	8	128
DOT	32	09:05:00	10:26:00	10:55:00	11:14:00	N	NA	Y	00:19:00	0	19	19
DOT	33	09:05:00	10:55:00	11:17:00	15:02:00	N	NA	Y	03:45:00	3	45	225
DOT	43	09:08:00	09:16:00	09:35:00	12:41:00	N	NA	Y	03:06:00	3	6	186
DOT	44	09:08:00	10:47:00	11:16:00	14:39:00	N	NA	Y	03:23:00	3	23	203
DOT	47	09:08:00	10:31:00	10:59:00	13:52:00	N	NA	Y	02:53:00	2	53	173
DOT	77	09:07:00	10:26:00	10:51:00	12:41:00	N	NA	Y	01:50:00	1	50	110
DOT	88	09:10:00	10:12:00	10:34:00	13:52:00	N	NA	Y	03:18:00	3	18	198
DOT	94	09:10:00	10:04:00	10:32:00	12:41:00	N	NA	Y	02:09:00	2	9	129
DOT	82	09:10:00	10:04:00	10:32:00	12:58:00	N	NA	Y	02:26:00	2	26	146
control	12	08:57:00				Y	No Mating	NA
control	17	09:00:00				Y	No Mating	NA
control	24	09:02:00				Y	No Mating	NA
control	26	09:02:00				Y	No Mating	NA
control	31	09:05:00				Y	No Mating	NA
control	35	09:05:00				Y	No Mating	NA
control	36	09:05:00				Y	No Mating	NA
control	42	09:08:00				Y	No Mating	NA
control	49	09:08:00				Y	No Mating	NA
control	52	08:57:00				Y	No Mating	NA
control	55	08:57:00				Y	No Mating	NA
control	59	09:01:00				Y	No Mating	NA
control	61	09:01:00				Y	No Mating	NA
control	70	09:04:00				Y	No Mating	NA
control	72	09:04:00				Y	No Mating	NA
control	80					Y	No Mating	NA
control	81					Y	No Mating	NA
control	83					Y	No Mating	NA
control	85					Y	No Mating	NA
control	86					Y	No Mating	NA
control	90					Y	No Mating	NA
control	92					Y	No Mating	NA
control	93					Y	No Mating	NA
control	97					Y	No Mating	NA
control	99					Y	No Mating	NA
DOT	8	08:57:00				Y	No Mating	NA
DOT	14	08:57:00				Y	No Mating	NA
DOT	16	08:57:00				Y	No Mating	NA
DOT	18	09:00:00				Y	No Mating	NA
DOT	20	09:00:00				Y	No Mating	NA
DOT	21	09:00:00				Y	No Mating	NA
DOT	37	09:05:00				Y	No Mating	NA
DOT	39	09:05:00				Y	No Mating	NA
DOT	50	09:08:00				Y	No Mating	NA
DOT	51	08:57:00				Y	No Mating	NA
DOT	58	09:01:00				Y	No Mating	NA
DOT	60	09:01:00				Y	No Mating	NA
DOT	62	09:01:00				Y	No Mating	NA
DOT	71	09:04:00				Y	No Mating	NA
DOT	74	09:07:00				Y	No Mating	NA
DOT	76	09:07:00				Y	No Mating	NA
DOT	84					Y	No Mating	NA
DOT						Y	No Mating	NA
DOT	91	09:10:00				Y	No Mating	NA
DOT	98	09:11:00				Y	No Mating	NA

### Sheet: Replicate 3
line	femaleID	intro	start	end	eject	Eliminated	Reason for Elimination	Eject?	Eject - End	Hours	Minutes	Total MPE
control	247	08:41:00	10:03:00	10:21:00		N	NA	N
control	289	09:36:00	10:19:00	10:37:00		N	NA	N								Ejected	Not Ejected	Total	Proportion No eject
control	235	08:30:00	08:43:00	09:00:00	10:07:00	N	NA	Y	01:07:00	1	7	67			Control	34	2	36	0.0555556
control	237	08:31:00	09:47:00	10:07:00	11:28:00	N	NA	Y	01:21:00	1	21	81			DOT	19	10	29	0.344828
control	239	08:32:00	09:53:00	10:13:00	11:49:00	N	NA	Y	01:36:00	1	36	96
control	241	08:33:00	09:02:00	09:21:00	11:05:00	N	NA	Y	01:44:00	1	44	104
control	242	08:33:00	10:07:00	10:26:00	11:49:00	N	NA	Y	01:23:00	1	23	83
control	250	08:44:00	08:53:00	09:11:00	11:05:00	N	NA	Y	01:54:00	1	54	114
control	251	08:44:00	10:25:00	10:51:00	12:22:00	N	NA	Y	01:31:00	1	31	91
control	252	08:44:00	08:53:00	09:08:00	10:07:00	N	NA	Y	00:59:00	0	59	59
control	254	08:46:00	09:10:00	09:34:00	11:06:00	N	NA	Y	01:32:00	1	32	92
control	255	08:46:00	11:00:00	11:19:00	12:52:00	N	NA	Y	01:33:00	1	33	93
control	257	08:47:00	09:06:00	09:29:00	11:06:00	N	NA	Y	01:37:00	1	37	97
control	258	08:48:00	09:21:00	09:44:00	11:28:00	N	NA	Y	01:44:00	1	44	104
control	259	08:48:00	09:04:00	09:26:00	11:06:00	N	NA	Y	01:40:00	1	40	100
control	263	08:57:00	09:27:00	09:41:00	11:14:00	N	NA	Y	01:33:00	1	33	93
control	264	08:57:00	09:03:00	09:22:00	11:06:00	N	NA	Y	01:44:00	1	44	104
control	266	08:58:00	11:50:00	12:09:00	14:04:00	N	NA	Y	01:55:00	1	55	115
control	267	08:58:00	09:27:00	09:50:00	11:06:00	N	NA	Y	01:16:00	1	16	76
control	269	09:01:00	10:39:00	11:02:00	12:51:00	N	NA	Y	01:49:00	1	49	109
control	272	09:06:00	09:10:00	09:27:00	11:09:00	N	NA	Y	01:42:00	1	42	102
control	274	09:29:00	09:41:00	10:01:00	11:49:00	N	NA	Y	01:48:00	1	48	108
control	275	09:30:00	10:19:00	10:37:00	12:09:00	N	NA	Y	01:32:00	1	32	92
control	278	09:32:00	09:50:00	10:04:00	11:28:00	N	NA	Y	01:24:00	1	24	84
control	283	09:34:00	10:46:00	11:10:00	12:51:00	N	NA	Y	01:41:00	1	41	101
control	286	09:36:00	11:04:00	11:21:00	12:48:00	N	NA	Y	01:27:00	1	27	87
control	291	09:38:00	10:29:00	10:45:00	12:36:00	N	NA	Y	01:51:00	1	51	111
control	293	09:38:00	11:29:00	11:51:00	13:41:00	N	NA	Y	01:50:00	1	50	110
control	295	09:39:00	10:39:00	11:02:00	12:18:00	N	NA	Y	01:16:00	1	16	76
control	298	09:40:00	10:35:00	10:50:00	12:50:00	N	NA	Y	02:00:00	2	0	120
control	299	09:42:00	11:04:00	11:21:00	12:36:00	N	NA	Y	01:15:00	1	15	75
control	301	09:43:00	10:42:00	11:02:00	12:41:00	N	NA	Y	01:39:00	1	39	99
control	303	09:43:00	09:58:00	10:15:00	11:50:00	N	NA	Y	01:35:00	1	35	95
control	305	09:45:00	09:50:00	10:13:00	11:28:00	N	NA	Y	01:15:00	1	15	75
control	307	09:46:00	10:14:00	10:30:00	11:50:00	N	NA	Y	01:20:00	1	20	80
control	308	09:46:00	10:08:00	10:30:00	12:18:00	N	NA	Y	01:48:00	1	48	108
control	280	09:33:00				Y	didn't mate
control	284	09:34:00				Y	didn't mate
control	285	09:35:00				Y	didn't mate
control	304	09:45:00				Y	didn't mate
control	306	09:45:00				Y	didn't mate
dot	234	08:30:00	08:54:00	09:13:00		N	NA	N
dot	256	08:47:00	10:25:00	10:38:00		N	NA	N
dot	260	08:49:00	10:54:00	11:12:00		N	NA	N
dot	262	08:56:00	10:21:00	10:37:00		N	NA	N
dot	268	08:59:00	10:29:00	10:46:00		N	NA	N
dot	276	09:31:00	10:19:00	10:39:00		N	NA	N
dot	281	09:33:00	10:08:00	10:30:00		N	NA	N
dot	287	09:36:00	10:11:00	10:27:00		N	NA	N
dot	297	09:40:00	09:47:00	10:04:00		N	NA	N
dot	300	09:43:00	12:00:00	12:19:00		N	NA	N
dot	236	08:31:00	11:04:00	11:21:00	15:12:00	N	NA	Y	03:51:00	3	51	231
dot	238	08:32:00	09:47:00	10:01:00	13:40:00	N	NA	Y	03:39:00	3	39	219
dot	240	08:33:00	08:54:00	09:14:00	12:07:00	N	NA	Y	02:53:00	2	53	173
dot	243	08:34:00	11:02:00	11:20:00	14:56:00	N	NA	Y	03:36:00	3	36	216
dot	244	08:39:00	09:55:00	10:15:00	14:58:00	N	NA	Y	04:43:00	4	43	283
dot	245	08:40:00	09:04:00	09:26:00	13:24:00	N	NA	Y	03:58:00	3	58	238
dot	248	08:42:00	11:07:00	11:36:00	15:12:00	N	NA	Y	03:36:00	3	36	216
dot	249	08:42:00	10:07:00	10:20:00	13:07:00	N	NA	Y	02:47:00	2	47	167
dot	253	08:45:00	09:47:00	10:07:00	13:27:00	N	NA	Y	03:20:00	3	20	200
dot	261	08:56:00	09:21:00	09:41:00	12:28:00	N	NA	Y	02:47:00	2	47	167
dot	265	08:57:00	10:25:00	10:41:00	14:16:00	N	NA	Y	03:35:00	3	35	215
dot	271	09:02:00	11:21:00	11:37:00	14:54:00	N	NA	Y	03:17:00	3	17	197
dot	273	09:29:00	09:58:00	10:15:00	14:07:00	N	NA	Y	03:52:00	3	52	232
dot	277	09:32:00	11:02:00	11:20:00	16:06:00	N	NA	Y	04:46:00	4	46	286
dot	279	09:32:00	09:58:00	10:13:00	14:58:00	N	NA	Y	04:45:00	4	45	285
dot	282	09:34:00	09:44:00	10:01:00	14:08:00	N	NA	Y	04:07:00	4	7	247
dot	292	09:38:00	09:58:00	10:15:00	14:28:00	N	NA	Y	04:13:00	4	13	253
dot	296	09:39:00	09:58:00	10:18:00	14:57:00	N	NA	Y	04:39:00	4	39	279
dot	302	09:43:00	10:54:00	11:13:00	14:56:00	N	NA	Y	03:43:00	3	43	223
dot	246	08:40:00				Y	didn't mate
dot	270	09:02:00				Y	didn't mate
dot	288	09:36:00				Y	didn't mate
dot	290	09:37:00				Y	didn't mate
dot	294	09:39:00				Y	didn't mate
